# Opportunities and challenges for applying Key Biodiversity Areas Criterion E at large spatial scales

**DOI:** 10.1101/2025.10.16.682361

**Authors:** Giordano Mancini, Marta Cimatti, Marianne Tzivanopoulos, Wilfried Thuiller, Moreno Di Marco

**Author notes:** Corresponding author: Giordano Mancini.

## Abstract

Key Biodiversity Areas (KBAs) are a cornerstone of global biodiversity conservation, influencing international strategic plans and helping protect thousands of species. KBAs are identified through quantitative criteria, among which the most recent is Criterion E. KBA Criterion E uses Spatial Conservation Prioritization techniques to identify highly irreplaceable sites, representing a promising tool for effective expansion of the KBA network. However, it has rarely been tested or applied at large scales. Here, we carried out a continental application of KBA Criterion E in Europe, using Species Distribution Models (SDMs) for 5,529 species of insects and 972 tetrapods. We stress-tested the application of Criterion E by changing the following settings: irreplaceability threshold, metrics of irreplaceability, representation targets, spatial resolution, and cost of planning units. Under the standard Criterion E settings, we identified 23 potential KBAs for insects, mostly along northern European coasts, and 88 for tetrapods, mostly concentrated in Mediterranean islands and southern Europe. These sites slightly overlapped with existing KBAs, showing that Criterion E can capture biodiversity patterns overlooked by other criteria. Our results also showed that the identification of highly irreplaceable areas is very sensitive to analytical choices. The strict irreplaceability threshold currently required, associated with the definition of representation targets, limited the selection of important sites almost exclusively to those containing very narrow-range species, and when such species were absent, important sites were preferentially selected on coasts, where the cost of planning units (represented by land extent) was minimized. Our analysis showed both opportunities and challenges of Criterion E and its applications with SDMs. We propose potential adjustments to the definition and guidelines of Criterion E, to improve its applicability at large spatial scales and on different taxa. Improvements of KBA Criterion E will ensure that KBAs continue to substantially contribute to the global conservation of biodiversity.
