## Appendix S1 for "Opportunities and challenges for applying Key Biodiversity Areas Criterion E at large spatial scales"

resolution	n.iteration	spf	avg.successful.runs.percent	avg.cost	delta.cost	group
10km	100k	100	2	5358.2472	2679.1236	insects
10km	100k	200	98	5030.8447	51.33515	insects
10km	100k	300	99	5032.8325	50.8366919191919	insects
10km	100k	500	54	5382.4687	99.6753462962963	insects
10km	100k	600	53	5383.1522	101.568909433962	insects
10km	100k	1000	74	5382.7499	72.7398635135135	insects
10km	100k	5000	97	5383.3247	55.4981927835052	insects
10km	1M	100	24	5341.0477	222.543654166667	insects
10km	1M	200	98	5030.8447	51.33515	insects
10km	1M	300	99	5032.8325	50.8366919191919	insects
10km	1M	500	78	5361.8196	68.7412769230769	insects
10km	1M	600	79	5367.2967	67.940464556962	insects
10km	1M	1000	90	5365.7859	59.6198433333333	insects
10km	1M	5000	97	5367.5767	55.3358422680412	insects
10km	10M	100	63	5272.0709	83.6836650793651	insects
10km	10M	200	98	5030.8447	51.33515	insects
10km	10M	300	99	5032.8325	50.8366919191919	insects
10km	10M	500	94	5295.1681	56.3315755319149	insects
10km	10M	600	99	5292.0305	53.4548535353535	insects
10km	10M	1000	98	5298.8235	54.0696275510204	insects
10km	10M	5000	100	5306.8194	53.068194	insects
10km	100M	100	94	5027.6746	53.4859	insects
10km	100M	200	98	5030.8447	51.33515	insects
10km	100M	300	99	5032.8325	50.8366919191919	insects
10km	100M	500	100	5035.3096	50.353096	insects
10km	100M	600	100	5035.0388	50.350388	insects
10km	100M	1000	100	5037.0471	50.370471	insects
10km	100M	5000	100	5041.3395	50.413395	insects
30km	100k	100	13	645.32129	49.6400992307692	insects
30km	100k	200	91	568.66148	6.24902725274725	insects
30km	100k	300	98	569.37009	5.80989887755102	insects
30km	100k	500	58	655.43257	11.3005615517241	insects
30km	100k	600	69	653.33167	9.46857492753623	insects
30km	100k	1000	71	655.80555	9.23669788732394	insects
30km	100k	5000	96	656.16896	6.83509333333333	insects
30km	1M	100	47	633.57627	13.4803461702128	insects
30km	1M	200	91	568.66148	6.24902725274725	insects
30km	1M	300	98	569.37009	5.80989887755102	insects
30km	1M	500	85	639.92624	7.528544	insects
30km	1M	600	85	640.12646	7.53089952941176	insects
30km	1M	1000	94	640.36637	6.81240819148936	insects
30km	1M	5000	99	641.54153	6.48021747474747	insects
30km	10M	100	86	588.37621	6.8415838372093	insects
30km	10M	200	91	568.66148	6.24902725274725	insects
30km	10M	300	98	569.37009	5.80989887755102	insects
30km	10M	500	98	589.66231	6.01696234693878	insects
30km	10M	600	98	589.71632	6.01751346938776	insects
30km	10M	1000	99	589.60637	5.9556198989899	insects
30km	10M	5000	100	591.10146	5.9110146	insects
30km	100M	100	87	569.2793	6.54344022988506	insects
30km	100M	200	91	568.66148	6.24902725274725	insects
30km	100M	300	98	569.37009	5.80989887755102	insects
30km	100M	500	98	569.85318	5.81482836734694	insects
30km	100M	600	96	569.25141	5.9297021875	insects
30km	100M	1000	97	569.85412	5.87478474226804	insects
30km	100M	5000	100	570.28603	5.7028603	insects
10km	100k	100	10	5284.2431	528.42431	tetrapods
30km	100k	100	35	627.5676	17.9305028571429	tetrapods
10km	100k	200	25	5299.4859	211.979436	tetrapods
30km	100k	200	56	638.01312	11.3930914285714	tetrapods
10km	100k	300	67	5307.4668	79.2159223880597	tetrapods
30km	100k	300	56	640.69894	11.4410525	tetrapods
10km	100k	500	77	5305.5969	68.9038558441559	tetrapods
30km	100k	500	69	643.02318	9.31917652173913	tetrapods
10km	100k	600	84	5309.5024	63.2083619047619	tetrapods
30km	100k	600	75	643.02508	8.57366773333333	tetrapods
10km	100k	1000	93	5313.4223	57.1335731182796	tetrapods
30km	100k	1000	90	646.83056	7.18700622222222	tetrapods
10km	100k	5000	95	5308.1632	55.8754021052632	tetrapods
30km	100k	5000	97	649.5496	6.69638762886598	tetrapods
10km	1M	100	14	5280.0611	377.147221428571	tetrapods
30km	1M	100	71	612.9193	8.6326661971831	tetrapods
10km	1M	200	53	5292.5081	99.8586433962264	tetrapods
30km	1M	200	81	614.9962	7.59254567901235	tetrapods
10km	1M	300	78	5300.4845	67.9549294871795	tetrapods
30km	1M	300	86	617.99192	7.18595255813954	tetrapods
10km	1M	500	95	5304.7662	55.8396442105263	tetrapods
30km	1M	500	93	619.09068	6.65688903225807	tetrapods
10km	1M	600	95	5303.9498	55.8310505263158	tetrapods
30km	1M	600	95	619.49125	6.52096052631579	tetrapods
10km	1M	1000	96	5308.5441	55.297334375	tetrapods
30km	1M	1000	94	619.23661	6.5876235106383	tetrapods
10km	1M	5000	100	5308.7817	53.087817	tetrapods
30km	1M	5000	99	622.88142	6.29173151515152	tetrapods
10km	10M	100	87	5216.8848	59.9641931034483	tetrapods
30km	10M	100	95	585.14256	6.15939536842105	tetrapods
10km	10M	200	92	5224.3975	56.7869293478261	tetrapods
30km	10M	200	96	585.24037	6.09625385416667	tetrapods
10km	10M	300	94	5227.3177	55.6097627659574	tetrapods
30km	10M	300	97	585.31856	6.03421195876289	tetrapods
10km	10M	500	98	5229.9082	53.3664102040816	tetrapods
30km	10M	500	99	585.70282	5.9161901010101	tetrapods
10km	10M	600	100	5230.6637	52.306637	tetrapods
30km	10M	600	97	585.87008	6.03989773195876	tetrapods
10km	10M	1000	100	5234.3645	52.343645	tetrapods
30km	10M	1000	100	586.33009	5.8633009	tetrapods
10km	10M	5000	100	5238.762	52.38762	tetrapods
30km	10M	5000	100	586.40613	5.8640613	tetrapods
10km	100M	100	96	5115.7858	53.2894354166667	tetrapods
30km	100M	100	95	576.81291	6.07171484210526	tetrapods
10km	100M	200	99	5116.2065	51.6788535353535	tetrapods
30km	100M	200	97	577.25734	5.95110659793814	tetrapods
10km	100M	300	100	5117.365	51.17365	tetrapods
30km	100M	300	99	577.46269	5.83295646464646	tetrapods
10km	100M	500	100	5118.2005	51.182005	tetrapods
30km	100M	500	100	577.30163	5.7730163	tetrapods
10km	100M	600	100	5118.2973	51.182973	tetrapods
30km	100M	600	100	577.54558	5.7754558	tetrapods
10km	100M	1000	100	5117.8631	51.178631	tetrapods
30km	100M	1000	100	577.56803	5.7756803	tetrapods
10km	100M	5000	100	5119.1579	51.191579	tetrapods
30km	100M	5000	100	577.78584	5.7778584	tetrapods
